# A nucleoid-associated protein is involved in the emergence of antibiotic resistance by promoting the frequent exchange of the replicative DNA polymerase in *M. smegmatis*

**DOI:** 10.1101/2023.06.12.544663

**Authors:** Wei L. Ng, E. Hesper Rego

## Abstract

Antibiotic resistance in *M. tuberculosis* exclusively originates from chromosomal mutations, either during normal DNA replication or under stress, when the expression of error-prone DNA polymerases increases to repair damaged DNA. To bypass DNA lesions and catalyze error-prone DNA synthesis, translesion polymerases must be able to access the DNA, temporarily replacing the high-fidelity replicative polymerase. The mechanisms that govern polymerase exchange are not well understood, especially in mycobacteria. Here, using a suite of quantitative fluorescence imaging techniques, we discover that, as in other bacterial species, in *M. smegmatis,* the replicative polymerase, DnaE1, exchanges at a timescale much faster than that of DNA replication. Interestingly, this fast exchange rate depends on an actinobacteria-specific nucleoid-associated protein (NAP), Lsr2. In cells missing *lsr2*, DnaE1 exchanges less frequently, and the chromosome is replicated more faithfully. Additionally, in conditions that damage DNA, cells lacking *lsr2* load the complex needed to bypass DNA lesions less effectively and, consistently, replicate with higher fidelity but exhibit growth defects. Together, our results show that Lsr2 promotes dynamic flexibility of the mycobacterial replisome, which is critical for robust cell growth and lesion repair in conditions that damage DNA.

**Importance:** Unlike many other pathogens, *M. tuberculosis* has limited ability for horizontal gene transfer, a major mechanism for developing antibiotic resistance. Thus, the mechanisms that facilitate chromosomal mutagenesis are of particular importance in mycobacteria. Here, we show that Lsr2, a nucleoid-associated protein, has a novel role in DNA replication and mutagenesis in the model mycobacterium *M. smegmatis*. We find that Lsr2 promotes the fast exchange rate of the replicative DNA polymerase, DnaE1, at the replication fork and is important for the effective loading of the DnaE2-ImuA’-ImuB translesion complex. Without *lsr2*, *M. smegmatis* replicates its chromosome more faithfully and acquires resistance to rifampin at a lower rate, but at the cost of impaired survival to DNA damaging agents. Together, our work establishes Lsr2 as a potential factor in the emergence of mycobacterial antibiotic resistance.
