## Supplementary material for "A nucleoid-associated protein is involved in the emergence of antibiotic resistance by promoting the frequent exchange of the replicative DNA polymerase in *M. smegmatis*": Table S13

### Sheet: Sheet1
Related M. smegmatis strain(s)	Related phage integative construct or chromosomal modification	Primer name	Primer description	Sequence	Source
WN788, WN906, WN874, WN1385, WN1390, WN1280	lsr2 KO	WN515-Lsr2KO_500USFwd	For generating lsr2 KO recombineering substrate (upstream homology)	cggtcacgggaaattgatcgaagaactatgggaacacacggtcggtgacaagttgtgggccccgacgttcgtg
		WN516-Lsr2KO_500USRev	For generating lsr2 KO recombineering substrate (upstream homology)	ggcctctcgaagAGATCTCTTAAGTAATTCACTGGCCGTCGTtcccgggcaccgacccttctgctagagcattgg
		WN517-Lsr2KO_zeoFwd	For generating lsr2 KO recombineering substrate (zeoR cassette)	ccaatgctctagcagaagggtcggtgcccgggaACGACGGCCAGTGAATTACTTAAGAGATCTcttcgagaggcc
		WN518-Lsr2KO_zeoRev	For generating lsr2 KO recombineering substrate (zeoR cassette)	ccggtgaatgcccggcccggcgtgctggcaaccttccgGGTACCGAGCTCGAATTAAGTACTTCTAGACTCGAG
		WN519-Lsr2KO_500DSFwd	For generating lsr2 KO recombineering substrate (downstream homology)	CTCGAGTCTAGAAGTACTTAATTCGAGCTCGGTACCcggaaggttgccagcacgccgggccgggcattcaccgg
		WN520-Lsr2KO_500DSRev	For generating lsr2 KO recombineering substrate (downstream homology)	cgagcaccttcttggcgcgaggcgtgaacgggatgtggcccgacggcgcctgctggccctggccgatg
WN906	Msm Lsr2, untagged WN893 XL1/pTweety-pNative-MSMEG6092	WN527-lsr2NativeComp-Fwd	fwd primer for Lsr2 promoter	CCTTTTTGCGTTTAATACTGCATGCACTCTAGAcccgatggcacggtctacgatctcgacggtgaatgggacacg
		WN601-Lsr2Rev	rev primer for end of Lsr2 coding sequence	CGATAAAATAAAAAAGGGGACCTCTAGGGTCCCCAATTAATTAGCTAAAGCTTctaagttgccgcgtggaatgcgtcgatcacgtcggcagg
WN874	Mtb Lsr2, untagged WN866 XL1/pL5-pNative-MtbLsr2	WN560-MtbLsr2fwd	fwd primer for Rv3597c promoter	CCTTTTTGCGTTTAATACTGCATGCACTCTAGAcccgacggcagtgtctatgacatcgacggagaatgggcgactatac
		WN561-MtbLsr2Rev	rev primer for Rv3597c coding sequence	GGGGACCTCTAGGGTCCCCAATTAATTAGCTAAAGCTTtcaggtcgccgcgtggtatgcgtcgatgacg
WN1384, WN1385	DnaE1-mScarlet translational fusion (WN1381 XL1/pGiles-pNative-dnae1-mScarletI-FLAG)	WN908-pdnae1-fwd	fwd primer for dnaE1 promoter	gacggatggcctttttgcgtttaatactgcatgcactctagaccacgagggcaacgccatcgtccaggaatgcatcgccgcggc
		CC05	rev primer for dnaE1 coding sequence	cataaattctttaatcacggcttcgcccttggacaccgagccgccgccgaggcagccggggccgagcagcgccttgag
		CC06	fwd primer for mScarletI-FLAG coding sequence	ctcaaggcgctgctcggccccggctgcctcggcggcggctcggtgtccaagggcgaagccgtgattaaagaatttatg
		WN894-mscarFlagRev	rev primer for mScarletI-FLAG coding sequence	cgataaaataaaaaaggggacctctagggtccccaattaattagctaagcttcaCTTGTCGTCATCGTCTTTGTAGTCcttatagagttcatccatgccgccggtggagtgacgcccc
WN1390	Lsr2-mScarlet translational fusion WN824 XL1/pL5-pNative-MSMEG6092-mScarletI-FLAG	WN527-lsr2NativeComp-Fwd	fwd primer for lsr2 promoter	CCTTTTTGCGTTTAATACTGCATGCACTCTAGAcccgatggcacggtctacgatctcgacggtgaatgggacacg
		WN553-Lsr2_Rev	rev primer for lsr2 coding sequence	ctttaatcacggcttcgcccttggacaccatcgaAccTcccgaTccAcccgaAccgccagttgccgcgtggaatgcgtcgatcacgtcggc
		WN554-Lsr2mscarFwd	fwd primer for mScarletI-FLAG coding sequence	gccgacgtgatcgacgcattccacgcggcaactggcggTtcgggTggAtcgggAggTtcgatggtgtccaagggcgaagccgtgattaaag
		WN555-mscarRev	rev primer for mScarletI-FLAG coding sequence	CGATAAAATAAAAAAGGGGACCTCTAGGGTCCCCAATTAATTAGCTAAAGCTTtcacttgtcgtcgtcgtccttgtagtccttatagagttc
WN1390	DnaE1-mGFP translational fusion WN310 DH5a/pGiles-pTetO-DnaE1-mGFPmut3-myc colony	CC01	fwd primer for dnaE1 coding sequence	cgatccgcatgcttaattaagaaggagatatacatatgagcggcacagacggacggtcctcggggtc
		CC02	rev primer for dnaE1 coding sequence	GGGACAACTCCAGTGAAAAGTTCTTCTCCTTTACTcgagccgccgccgaggcagccggggccgagcagcg
		CC03	fwd primer for mScarletI-FLAG coding sequence	cgctgctcggccccggctgcctcggcggcggctcgAGTAAAGGAGAAGAACTTTTCACTGGAGTTGTCCC
		CC04	rev primer for mScarletI-FLAG coding sequence	GGGGACCTCTAGGGTCCCCAATTAATTAGCTAAAGCTTtcaCAGGTCTTCCTCGCTGATCAGCTTCTGCTCTTTGTATAGTTCATCCATGCCATGTG
WN1290, WN1278, WN1280, WN1318	imuA'B KO	WLN244-500US-imuabKO-Fwd	For generating imuAB KO recombineering substrate (upstream homology); zeoR cassette subsequently removed via Cre-lox recombination	cttcttcggaaccgcacgccgcggtgaag
		WLN245-500US-imuabKO-Rev	For generating imuAB KO recombineering substrate (upstream homology); zeoR cassette subsequently removed via Cre-lox recombination	cctctcgaagAGATCTCTTAAGTAATTCACTGGCCGTCGTaccagcacctcccgcaccatcagaatccgatcatg
		WLN246-zeoimuabKO-fwd	For generating imuAB KO recombineering substrate (zeoR cassette); zeoR cassette subsequently removed via Cre-lox recombination	gatcggattctgatggtgcgggaggtgctggtACGACGGCCAGTGAATTACTTAAGAGATCTcttcgagaggcc
		WLN247-zeoimuabKO-rev	For generating imuAB KO recombineering substrate (zeoR cassette); zeoR cassette subsequently removed via Cre-lox recombination	ctttcgcgcagcgtctcacgtctcactcatagGGTACCGAGCTCGAATTAAGTACTTCTAGACTCGAGATAACTTCG
		WLN248-500DS-imuabKO-Fwd	For generating imuAB KO recombineering substrate (downstream homology); zeoR cassette subsequently removed via Cre-lox recombination	CGAGTCTAGAAGTACTTAATTCGAGCTCGGTACCctatgagtgagacgtgagacgctgcgcgaaagcg
		WLN249-500DS-imuabKO-rev	For generating imuAB KO recombineering substrate (downstream homology); zeoR cassette subsequently removed via Cre-lox recombination	gttcggcgggtgggacgccgcctg
WN1278, WN1280	mScarlet-ImuB translational fusion WN1207 XL1/pGiles-pNative-imuA_FLAG-mscarletI-imuB-1550DS	WLN85-pimuAB-500bp-Fwd	fwd primer for imuAB promoter	cggatggcctttttgcgtttaatactgcatgcacttcttcggaaccgcacgccgcggtgaaggag
		WN591-imuAmScar_Rev	rev primer for imuA coding sequence	gcataaattctttaatcacggcttcgcccttggacacCTTGTCGTCATCGTCTTTGTAGTCcatgtctaaccgcccaccgcacgtaccgggccgagagcccg
		WN592-imuAmScar_Fwd	fwd primer for FLAG-mScarletI coding sequence	cgggctctcggcccggtacgtgcggtgggcggttagacatgGACTACAAAGACGATGACGACAAGgtgtccaagggcgaagccgtgattaaagaatttatgc
		WN593-mscarImuB_rev	rev primer for FLAG-mScarletI coding sequence	cgcgggccagtccatgcaccacagggcgagcacccgggaaccctcgggcgagccgcccttatagagttcatccatgccgccggtggagtgacgcc
		WN594-mscarImuB_fwd	fwd primer for imuB coding sequence	ggcgtcactccaccggcggcatggatgaactctataagggcggctcgcccgagggttcccgggtgctcgccctgtggtgcatggactggcccgcg
		WN770-imuB3utr-Rev	rev primer for 1550DS	ggggacctctagggtccccaattaattagctaagctcgatgtggtgtccaccgaaaccctgtccgaccac
WN1318	imuA'-mScarlet translational fusion WN1311 DH5a/pGiles-pNative-imuA-mScarletI-FLAG_imuB-1550DS	WN642-pimuab_500_fwd	fwd primer for imuAB promoter	ggcctttttgcgtttaatactgcatgcactctagatcttcggaaccgcacgccgcggtgaaggagatcatccc
		WN867-imuAlinkermScar-R	rev primer of imuA coding sequence	ccgcataaattctttaatcacggcttcgcccttggacaccgagccgccaccgcccaccgcacgtaccgggccgagagcccg
		WN868-imuAlinkermScar-F	fwd primer for mScarletI-FLAG coding sequence	cgggctctcggcccggtacgtgcggtgggcggtggcggctcggtgtccaagggcgaagccgtgattaaagaatttatgcgg
		WN869-mscarFlagImuB-R	rev primer for mScarletI-FLAG coding sequence	catgcaccacagggcgagcacccgggaaccctcgggcatgtctaCTTGTCGTCATCGTCTTTGTAGTCcttatagagttcatccatgccgccggtggagtgacgccc
		WN870-mscarFlagImuB-F	fwd primer for imuB coding sequence	gggcgtcactccaccggcggcatggatgaactctataagGACTACAAAGACGATGACGACAAGtagacatgcccgagggttcccgggtgctcgccctgtggtgcatg
		WN770-imuB3utr-Rev	rev primer for downstream region	ggggacctctagggtccccaattaattagctaagctcgatgtggtgtccaccgaaaccctgtccgaccac
WN171	C terminal fusion to dnaE2 at native site	WLN35-dnaE2_Fwd	For generating recombineering substrate (upstream homology)	ggctgtgggccgcgggtgcggccg
		WLN37-dnaE2LINKERgfpmut3_Rev	For generating recombineering substrate (upstream homology)	CAGTGAAAAGTTCTTCTCCTTTACTcgagccgccccggaagtcgcgggagcgtgaaccgacgcgcaggttcac
		WLN36-dnaE2LINKERgfpmut3_Fwd	For generating recombineering substrate (GFPmut3 coding sequence)	cggttcacgctcccgcgacttccggggcggctcgAGTAAAGGAGAAGAACTTTTCACTGGAGTTGTCC
		WLN39-gfpmut3LoxZeo_Rev	For generating recombineering substrate (GFPmut3 coding sequence)	CTCTTAAGTAATTCACTGGCCGTCGTtcaTTTGTATAGTTCATCCATGCCATGTGTAATCCC
		WLN38-gfpmut3LoxZeo_Fwd	For generating recombineering substrate (zeoR cassette)	GGCATGGATGAACTATACAAAtgaACGACGGCCAGTGAATTACTTAAGAGATCTcttc
		WLN41-ZeoLoxMSMEG1632_Rev	For generating recombineering substrate (zeoR cassette)	cggattcaccggaagtcgcgggagcgtgaGGTACCGAGCTCGAATTAAGTACTTCTAGACTCG
		WLN40-ZeoLoxMSMEG1632_Fwd	For generating recombineering substrate (downstream homology)	GAAGTACTTAATTCGAGCTCGGTACCtcacgctcccgcgacttccggtgaatccgacccggttcgt
		WLN42-MSMEG1632_Rev	For generating recombineering substrate (downstream homology)	atggccgcacaacgcgagatcgcacgcatcgagcgca
